# Transcriptional Changes Fade Prior to Long-Term Memory for Sensitization of the *Aplysia* Siphon-Withdrawal Reflex

**DOI:** 10.64898/2025.12.28.696784

**Authors:** Tania Rosiles, Melissa Nguyen, RJ Calin-Jageman, IE Calin-Jageman

## Abstract

Forming a long-term memory requires changes in neuronal transcription. What happens, though, as the memory is forgotten? And how does the transcriptional state relate to the maintenance and recall of the long-term memory? To answer these questions we have been systematically tracing the time-course of transcriptional changes evoked by long-term sensitization in the marine mollusk *Aplysia californica*. Our approach captures transcriptional changes in neurons of known behavioral relevance using a within-subjects design, delineating patterns of transcriptional change that are comprehensive and reproducible. We have previously reported that within 1 day of long-term sensitization training there is a widespread transcriptional response involving robust changes in over 5% of tested transcripts (1,252 of ∼22k; Conte, 2017). Within 1 week, however, memory strength fades and nearly all transcriptional changes relapse to baseline (Perez, 2018). Here we report microarray analysis (N = 16) of transcriptional changes 5 days post-learning, a time-point when memory strength has weakened but is still robust. Remarkably, we find that at this intermediate behavioral stage nearly all transcriptional changes have fully decayed, even in subsets of animals that have shown very little forgetting. Thus, most transcriptional changes seem to decay more rapidly than memory expression. We discuss several possible ways that memory expression could become decoupled from detectable transcriptional regulation.

**Highlights:**

- Long-term sensitization training produces a memory that then fades over the course of a week, with behavioral expression at 5 days at an intermediate stage of partly forgotten with continued clear sensitization and considerable variety across animals.
- The transcriptional response to sensitization training fades more quickly than behavioral expression, with nearly all transcripts regulated 1 day after training showing a statistically significant decline in regulation, even amongst animals that had shown little forgetting.
- Transcription does not seem to have a straightforward relationship with the expression of sensitization memory, with a small set of transcripts consistently regulated even as behavioral expression changes and strong behavioral expression possible without most of the transcriptional changes observed during early maintenance.
