## Supplemental Table 1 for "Transcriptional Changes Fade Prior to Long-Term Memory for Sensitization of the *Aplysia* Siphon-Withdrawal Reflex"

Sequence	ProbeName	GeneName	day5_logFC	day5_AveExpr	day5_t	day5_P.Value	day5_adj.P.Val	day1_logFC	day1_AveExpr	day1_t	day1_P.Value	day1_adj.P.Val	day5-day1_logFC	day5-day1_AveExpr	day5-day1_t	day5-day1_P.Value	day5-day1_adj.P.Val
GTTGTGTGCGATCGCTGCTCACCTATCGTTCTTATAATTATATCTGAAAATGTATTTTTC	CUST_19714_PI428819349	EB318279.1	0.340320404774631	7.82324888463261	7.35399116895392	5.93387830970243e-07	0.000743514952205714	0.83742776020372	8.08154581328571	7.72967254774711	1.36080520695168e-08	1.2724544211272e-07	-0.49710735542909	8.08154581328571	-4.45729431217537	0.000129382348103034	0.000238757116602505
ATGGGTAAATAAAGTCCCTTGTAGTCCGTAAGCATAGATTCTAAATCAAAATGATCCAGT	CUST_20753_PI428960593	EB230903.1	0.26700800583764	10.8731015797738	4.91805179616316	9.70957825470383e-05	0.0148230408577588	0.545186270673499	10.8829600066272	5.98251034570843	1.13922838926987e-06	5.57598895216855e-06	-0.278178264835858	10.8829600066272	-3.3228400083398	0.0025551777630121	0.003307477001089
TTGGTTGCCCAGTGTTCAAGTGATAGGGAGTCATTTGGAAGGCATTAGTGTGAATGTCAG	CUST_22314_PI428960593	EB254796.1	0.242688740929303	13.0521019444077	4.90511732165154	9.99409543869598e-05	0.0148230408577588	0.454515221235743	13.3568846196363	5.10425665083685	1.1731461552217e-05	4.0606412499801e-05	-0.21182648030644	13.3568846196363	-2.84392285812078	0.0083670397978162	0.00977064386455145
TCACAAATATCACAACCAGAAAAACGGAGACAATGTCGGACCTGTCAATGTTTACAGAAA	CUST_25518_PI428960593	EB303850.1	0.320026247451727	8.49000301527352	4.78718929581875	0.000130130446476733	0.0148230408577588	-0.334598583943846	8.35165805863379	-2.28974823479367	0.0150721425678577	0.0169985550292761	0.654624831395573	8.35165805863379	6.15681064838459	1.36684401568977e-06	5.90931197426203e-06
AGATGTACAGACATGACAACCTGAATCTAATACACATATCTTTGATGCGATATAACGTGA	CUST_22005_PI428960593	GD214292.1	0.540288730346187	7.93230631794149	5.44759493550062	3.01694678909047e-05	0.0148230408577588	2.09674837996254	8.82280004054671	15.7408294652163	2.37646955542181e-15	3.32930406105464e-13	-1.55645964961636	8.82280004054671	-10.1999201905869	8.69414160484843e-11	3.20404689143385e-09
CTGTTGTGTGGCAATTGGAGTCTCTATGTCTCCGTGTTGGTTATTATTACATTTTGTTCG	CUST_6730_PI428819349	FF069604.1	0.212446048785608	14.1716162153142	4.79504370803532	0.000127858281338469	0.0148230408577588	0.343349634107898	14.2654769837852	3.68452183932757	0.000510743499061793	0.00095259752848548	-0.13090358532229	14.2654769837852	-1.98378121901064	0.0574729095474608	0.0603634163143072
AGTGAACGTGAGTTTTACACAATGCATTTCTGTAATTTTACTTTTGAAGACACCCGTTTC	CUST_3778_PI428960593	EB253690.1	0.185522542437112	7.27026381485326	5.34387965521297	3.78457913660434e-05	0.0148230408577588	1.42056324031038	7.72332740400952	27.7356600234595	1.41555041553699e-21	1.77368467066784e-18	-1.23504069787327	7.72332740400952	-21.2606327873078	1.84235029103471e-18	2.30846491466649e-15
CGGATGATGTTGGAGACGAAGGTGATGTCGACGCTGAAAGAATCAAATGAAATCACTGAA	CUST_31768_PI428960593	CK324001.1	-0.37822063828361	9.13930695528342	-4.97420486352719	8.56680210767525e-05	0.0148230408577588	-0.336159839485299	9.3159710137276	-2.07704666764711	0.0237714979508831	0.0255014442914868	-0.0420607987983115	9.3159710137276	-0.357356542930392	0.723587076791419	0.724165021740933
TAAATTACCTCAGGCAGCTGTGCCATATTTCCCAGGTATTGAAGAGATTTTGTGGGGAGC	CUST_31362_PI428960593	FF065959.1	0.181669868853932	12.1996796574311	4.8182366346258	0.000121381225636264	0.0148230408577588	0.365806541838358	12.3797447117497	4.83314559247206	2.4248431980818e-05	7.48356780097658e-05	-0.184136672984426	12.3797447117497	-3.22694294275142	0.00325602723474308	0.00410856205954993
AATCCACCTCCGAACAGGAACTTATACCAGCTGTCAGCAATTCTGCTGATATAGAACAAA	CUST_5403_PI428960593	EB307738.1	-0.39659842642431	9.65287188110664	-4.894375082096	0.000102368272577527	0.0148230408577588	-0.33684630708963	9.70996891687004	-1.92651974254118	0.0323981212571875	0.0338855141362738	-0.0597521193346798	9.70996891687004	-0.470616053506415	0.641672904576061	0.643212919547044
TACCATAGAAGAAAAATCTGCATCCTTAGCCCCCAAGTACTTTTAAAAGTACGCAAAGGG	CUST_4716_PI428960593	GD228949.1	0.624123079239286	8.17387862971774	4.99032339267939	8.2647718088054e-05	0.0148230408577588	1.85253004269557	8.74853336944793	11.2399408212238	6.17356926452502e-12	1.93387057211246e-10	-1.22840696345628	8.74853336944793	-6.58288605339739	4.49503103808202e-07	2.57181456197113e-06
GCATCAGAAAGTTTCGATGATGGTCATGGGCTGATCGTTGAACCTCATGGTTATGATGAT	CUST_10435_PI428960593	EB307219.1	-0.334110813640854	12.1172226590483	-4.7245491307712	0.00014978276353101	0.0156398168920296	-0.396929940894781	12.0400012382168	-2.82869216373383	0.00437082364779059	0.00581384504318643	0.0628191272539266	12.0400012382168	0.563033832750535	0.578031046745007	0.579882227038826
TCTGCCTCATTGATAAAAGTTGTTTCATCTTTTCCAAGAAGCACTATTGTTGGTCTCGAA	CUST_9974_PI428819349	EB251089.1	0.23772394967797	6.98272715068328	4.65520475109696	0.000175075821083387	0.016874615678268	0.993090277905588	7.07132690375733	11.7079222454839	2.39580068197404e-12	9.09678258943477e-11	-0.755366328227618	7.07132690375733	-8.52128054481293	3.72452113792258e-09	5.83353123227124e-08
TCTGCAGTTTCCTATGTTTGTGTTGAAACTGGCTTCAATAAAAAGAATTACCTCTGTGAT	CUST_12523_PI428960593	EB190413.1	0.24547309481651	14.2707348403819	4.57957661982029	0.000207630657194739	0.0185829438189292	0.366033193182638	14.3042934270743	3.3156641655587	0.00131531150447608	0.00211011986715474	-0.120560098366129	14.3042934270743	-1.46602486011628	0.154125413341115	0.15700743326538
TGAATCTTGAATCTTGAATCATGTCTGGCAGAGGCAAAGGCGGTAAAGTCAAGGGCAAGT	CUST_15_PI428960659	EU104711.1	0.166880928617535	6.58405815130589	4.50746248074689	0.000244375948852648	0.0204135375941578	0.300104699609566	6.55754737490626	3.33375199067969	0.0012564500891372	0.00203146412446237	-0.13322377099203	6.55754737490626	-2.34030761409704	0.026860859590935	0.0291399628289537
GGTTTTTGCTGAACCTCACTAACAAACTGTGAACTACTCCAAGACAAAGCCATCGACAAC	CUST_13025_PI428819349	FF079479.1	0.235994624714159	7.42515480356266	4.47150449217771	0.000265089634475784	0.0207598319998848	0.455220108255221	7.89830992094001	4.80213919298118	2.63496745736756e-05	7.97491358473806e-05	-0.219225483541062	7.89830992094001	-2.67071665440444	0.0126309238167619	0.0143486378444267
CCCCCGAAATCGACAACCCAGCATATGAGGCTGATGATAAGCTGTGAGCTTTGCTGACTT	CUST_41996_PI428960593	GR213592.1	0.248323923801856	9.25341980184301	4.44421483469184	0.000281986924772419	0.0207840951023436	0.318787583540489	9.44603498967042	1.99407814769545	0.0282175243138793	0.0298872003087834	-0.0704636597386335	9.44603498967042	-0.629427897478743	0.534328630784657	0.536899578486909
TTTGATAACATGCTTTCGTTCTTTTGCTGTTGTGAACCCCCATGGCAGATTATAGAAAAA	CUST_35162_PI428960593	EB290772.1	0.360716823723694	8.13576704738316	4.41104638536169	0.000303996259223451	0.0211615173781658	0.305988534310635	8.36295194708943	1.67684445587602	0.0526725863570636	0.0536139323358251	0.0547282894130583	8.36295194708943	0.442680090838653	0.661503070804712	0.662560629670907
GCATCGGTGTTCATATTGCCTTTTGTTGTTTGTCAACAATATAATAAAGTTGAGGGTTGT	CUST_36097_PI428960593	CK322686.1	0.205372383620603	10.5443375580297	4.37862993068304	0.000327182071957039	0.0215767966401142	0.735561176899192	10.6665765901503	8.66801236911227	1.4721515416864e-09	2.09614304742394e-08	-0.530188793278589	10.6665765901503	-6.24544608112125	1.08297278407086e-06	4.9524266366452e-06
GAACAGATTTTACCTCAGAATTACAAGGTTCTATCTGACATTTTTGGCTGTTTTGAGTCA	CUST_1946_PI418051350	contig03074	0.177647371760832	9.20356877698011	4.33946419607167	0.00035758887991491	0.0224029433266691	0.26358120312323	9.07763136175051	2.18332030257955	0.0189718921791294	0.0208465551572171	-0.0859338313623976	9.07763136175051	-1.18414691768167	0.24661568390126	0.24980553914978
TTGAGTGTTTAGCGAACTGACAATTTTGTCGCCAACACAAGAAAATTGAGAAACTGTTTG	CUST_438_PI428960593	EB359448.1	0.196012956312461	8.90496962742885	4.25738932447529	0.000430871271081269	0.025708652507849	-0.456698759898045	8.86507452237721	-4.94871822230093	1.77918180676151e-05	5.71619180480045e-05	0.652711716210506	8.86507452237721	8.09436226856826	1.02741700768302e-08	1.26211128492826e-07
TGAAGACCAAACACATTGAGAACTTTGTACGTAAGAGTTCTAGAAGATGGACGTATGGAG	CUST_29671_PI428960593	EB322507.1	0.148466785262938	7.94217951929219	4.22763328904883	0.000461026409050115	0.0262575495699907	0.408500364435851	8.34773912861351	5.60754777221255	3.06588579952605e-06	1.31111088969493e-05	-0.260033579172913	8.34773912861351	-4.22314447652402	0.000242306901212421	0.000410203900708569
GTGAGAGCCCAAGGCGTTTAATTACTCTAATGATTTAGACCTTATTTTTAAAAACCCTCA	CUST_10156_PI428960593	CK328109.1	0.25923238119149	8.0210427188188	4.16760761053999	0.000528473736168401	0.0271068789299852	0.426387881615371	8.03418357767191	3.4083402662392	0.0010398308399044	0.00173265788045447	-0.16715550042388	8.03418357767191	-1.599203901587	0.121346182946433	0.124424523103012
ATAGTTCTGTCAAAGTACCTTTACGTTTCTTTGTCTAGGATTAAACAGGAGCTATAGAGA	CUST_13852_PI428819349	EB261386.1	0.163521216442344	6.79830113074488	4.12362961045995	0.000584106728738709	0.0271068789299852	0.771865584943847	7.04299857872282	11.9752514509984	1.43476634789144e-12	6.65837864410359e-11	-0.608344368501502	7.04299857872282	-9.50940545491702	3.90108325376051e-10	1.01834527436707e-08
AAATATGATCTGACAGCTGTGCTGTTTATGACGTGACTTGTCTCAAGTGTATAAGCGAAA	CUST_10751_PI428819349	EB228562.1	0.163391360069669	11.7369537666369	4.12968819455288	0.000576106441714928	0.0271068789299852	0.6043032549066	11.9740724354687	9.33456018833341	3.25602149025521e-10	6.20633256133065e-09	-0.440911894836932	11.9740724354687	-7.24460205185764	8.30673131403086e-08	6.46480393570228e-07
CTGAGAATGGCGAGCATGGATCAGATATCTATGTTGTTCAATTCAATACCCTGAATATGT	CUST_477_PI418051350	contig00695	-0.150130660714182	10.2574904629435	-4.15097177720699	0.000548863667077704	0.0271068789299852	-0.303822143627309	10.1354200828939	-3.53308542571683	0.000755439405797578	0.00131521627389516	0.153691482913127	10.1354200828939	2.59788720771328	0.0149713553227538	0.0168545446715278
ACTTTACACCCGAAACTCACAACTATCAAAACTAGTCCCTTATGGTTTTTCTGATTTGTT	CUST_29134_PI428960593	GD229402.1	0.270604553283963	8.70007455124627	4.18066510101029	0.000513004035680701	0.0271068789299852	0.562357244264639	8.95764990682731	5.03952239133117	1.39541634640785e-05	4.70015237109956e-05	-0.291752690980677	8.95764990682731	-2.79943688909714	0.00930966964048682	0.0107412670898066
TTGTGGCTTGTTTGACAGAGTAGGGTGATGTAGCAAAGCATTTTCATCCTAACTTGACGA	CUST_10820_PI428960593	FF061176.1	0.16753647795547	8.7089654066271	4.04674909193755	0.00069585479761823	0.0311395021934158	0.341333136722638	8.9871192538557	3.47390135964577	0.000879347230927097	0.00149907766034238	-0.173796658767168	8.9871192538557	-2.35786982433185	0.0258339786861954	0.0280989368869817
ATCTCTTGGAAATCGCACACGTTAAAACGCCTGAAAGCTTTTGAGAAGCACAAATTGCTT	CUST_5713_PI428819349	EB326275.1	0.185362901297735	10.8849185054937	4.0151555187917	0.000747773849790656	0.0323089873719894	0.371145888712426	11.1121437760259	4.08645050512075	0.000177883384401105	0.000396597652410293	-0.185782987414691	11.1121437760259	-2.64184874074631	0.0135144999993729	0.0153107310119478
CATTAACCTGATCTCATTATTCTGCTTTTCTTAAACGTCTCTTGGTCGTCTACGGATCGG	CUST_13814_PI428960593	FF064779.1	0.342068926127428	7.73454631447354	3.93668890310929	0.000894122255955888	0.0363289129311919	0.495957547769101	8.45504418524844	3.33996456605684	0.00123824404652948	0.00200974066101222	-0.153888621641673	8.45504418524844	-1.16671972470616	0.253466776488624	0.256330807861377
TGATAATGAACTTTCTTACTGGTGTGATCAGGGTACACCCGTTTGATCAAGAAATTATAT	CUST_32224_PI428960593	EB334228.1	0.149389256271997	5.78844237186218	3.93439827881051	0.000898799920883438	0.0363289129311919	0.694083542989205	5.94903853470454	11.1360099695989	7.34381442136416e-12	2.24434133413885e-10	-0.544694286717208	5.94903853470454	-9.69179734745008	2.60850102439877e-10	7.78202805612298e-09
TGTCTGCAGACTAGACTGTTTTACATCTGTTTGTAAGCCTTGTGTAAACTAATACTAGCA	CUST_10599_PI428819349	GD196074.1	0.221508565540771	7.91356668855441	3.83828907233255	0.00111874200515762	0.0427192775585184	0.413370675800871	8.36076317598925	3.71782767539662	0.000468405828778486	0.000891964290971799	-0.1918621102601	8.36076317598925	-2.08261187348169	0.046832158218428	0.0496872940285269
AAAGAGGTAATCTCGTTCCAAGATCTGGACAAAGACCTCCAAGTGGGCACAAAATGCCAA	CUST_23820_PI428960593	EB247497.1	0.230021001398201	8.90895397185693	3.83580471104328	0.00112508871462977	0.0427192775585184	0.438426701325292	9.10471797024264	3.61337733566687	0.000614254245278797	0.00111545010048454	-0.208405699927091	9.10471797024264	-2.02451826831095	0.0528530143136176	0.0557917665837935
CTAAACTGCATGCCGCAGGAAACACTGTTGACATCCAATTCAAACGAATTACCGAAAAAA	CUST_20975_PI428960593	EB350631.1	0.342401801772946	11.738695971943	3.81806685306469	0.00117145807114714	0.0431716753866874	1.95172549532875	12.1965029549579	15.7314228443669	2.39135966077349e-15	3.32930406105464e-13	-1.6093236935558	12.1965029549579	-11.4750502285439	6.35325542268147e-12	3.94070365706179e-10
CTGCACCTTTGATCAACACATTTCAGTATTATCCACCCAGAATTGTGTTTTTAAATGAAC	CUST_10151_PI428960593	EB256920.1	0.180539742759849	6.26050140741955	3.7932302294213	0.00123960156965441	0.0436433479571159	-0.358621098981482	6.15344497067562	-3.31517425792443	0.00131693035603752	0.00211011986715474	0.539160841741331	6.15344497067562	6.88638598310866	2.059192065049e-07	1.37976880080556e-06
TTTTGTTCGTTGGCCGCCGAGTCCTTCAAATACAGGGATCGTGTTACACTAATGTAGGAA	CUST_8233_PI428819349	EB244298.1	0.355931512990193	10.620577478151	3.78818505944342	0.00125391901552767	0.0436433479571159	1.50494176522173	11.4589041363402	11.8193427095385	1.95851874502192e-12	7.96258397217866e-11	-1.14901025223153	11.4589041363402	-8.14830000975903	9.02601348456848e-09	1.19048367328045e-07
AACTTTTCTTTCCTCTTAGACCAGGAGACAGCTTATTAAATTCTGCTGGCCAATACATCT	CUST_1198_PI428960593	EB328246.1	0.206826890405199	7.15173967361466	3.74063464544243	0.00139721161897497	0.0460335225877071	0.629597850166533	7.70425230407335	6.1124592942654	8.1060620238238e-07	4.19706434539306e-06	-0.422770959761335	7.70425230407335	-4.27123950697502	0.000213069190041288	0.000367795563445589
GAGAATCCAACGGTTTCAGCAGACTCCACTGTATTTATTTATTTCCTCTGTGTCCTTATT	CUST_27551_PI428960593	GD199345.1	0.178427850478215	9.26921501523688	3.72957560748816	0.00143280716753438	0.0460335225877071	0.324536784724719	9.30613275795493	3.00802022938946	0.00282953255150474	0.00403345197614953	-0.146108934246504	9.30613275795493	-1.88108332015118	0.0707227638963905	0.0737848652474416
CAAATTAAGTGGTGCTTTGCTTCAGTTTCCATGTACGATCTGATTGCTACTGGCAATAAT	CUST_220_PI428833073	FF067149.1	0.69625248718122	9.73987886208788	3.74530050418596	0.00138245876897324	0.0460335225877071	1.23933667460549	10.5146545165723	4.86181089005925	2.33489649614164e-05	7.25961615301606e-05	-0.54308418742427	10.5146545165723	-1.96696514395086	0.0594810958183108	0.0624202789450113
